# Shared molecular regulation of quiescence in neural and glioma stem cells reveals therapeutic vulnerabilities

**DOI:** 10.1101/2025.01.22.634421

**Authors:** Chandra Choudhury, Matthew Singleton, Stephanie Brauer, Dana Friess, Jessica Hart, Niclas Skarne, Karthik Pullela, Likai Mao, Bryan W Day, Lachlan Harris

## Abstract

Quiescence, a reversible state of cell-cycle arrest, is an adaptive feature of many adult tissue stem cells, including those in the adult brain. In gliomas, brain tumour stem cells that reside in a quiescent state preferentially survive chemotherapy and radiotherapy, highlighting their critical role in therapy resistance and disease progression. To date, it remains unclear whether the molecular programs governing these states are functionally conserved between neural stem cells and brain tumour stem cells. Here, we establish novel *in vitro* models to study quiescence and find that glioma stem cells are markedly more resistant to entering quiescence than neural stem cells, suggesting that glioma stem cell quiescence more closely resembles a slow-cycling phenotype or shallow quiescence. Nonetheless, direct comparison of quiescent neural stem cells and quiescent/slow-cycling glioma stem cells, as they transition towards proliferation, reveals conserved gene expression trajectories, indicating shared molecular mechanisms. Furthermore, we find that pathways influencing quiescence in neural stem cells exert similar effects in glioma stem cells, underscoring the functional parallels between these populations. Finally, we identify that inhibition of TGF-β signalling might provide an avenue to improve current standard-of-care treatments by targeting quiescent glioma stem cells.

**Note on version 2:** This version corrects two figure errors and expands the Methods. The conclusions of are unchanged.

**Images:** In version 1, debris adjacent to the organoid had been digitally removed from the drug-treated image in Figure 6D. The unmodified original is restored here. Images within Figures 3A and 6D have each been processed identically to one another. Scattered cellular debris was present to a similar extent in control and drug-treated samples.

**Data:** The glioblastoma organoid data in Figure 6E have been updated following re-imaging and blinded re-analysis. Reported effect sizes have changed slightly; the conclusions are unchanged. Figure S2 has likewise been updated following re-imaging and re-analysis.

**Methods:** The Methods have been expanded to describe the analysis more fully, including data exclusion criteria, normalisation, and blinding.

Minor changes to figure legends and the main text are not itemised.
