## Supplemental table 5 for "Shared molecular regulation of quiescence in neural and glioma stem cells reveals therapeutic vulnerabilities"

### Sheet: Table S4
Compound	Mechanism of action	Predicted blood-brain-barrier permeability
BI8622	HUWE1 inhibitor	Permeable
BI8626	HUWE1 inhibitor	Permeable
bpV(phen)	PTEN inhibitor	Permeable
Etomoxir	CPT-1a inhibitor; inhibits fatty-acid oxidation	Permeable
Smoothened agonist (SAG)	Promotes sonic hedgehog signalling	Permeable
Interferon-γ	Ligand for interferon gamma	N/A
Oleic acid	Causes translocation of TLX to nucleus	Permeable
BCH001	PAPD5 inhibitor	Permeable
INCB024360 (Epacadostat)	IDO1 inhibitor	Non-permeable
LDN193189 (Tetrahydrochloride)	BMP type I receptor inhibitor	Permeable
Leucettine L41	DYRK1a inhibitor	Permeable
LY-364947	TGF-β type I receptor inhibitor	Permeable
Palbociclib	CDK4/6 inhibitor	Permeable
SB4	BMP4 agonist	Permeable
WM-8014	KAT6A inhibitor	Permeable
