## Supplemental table 6 for "Shared molecular regulation of quiescence in neural and glioma stem cells reveals therapeutic vulnerabilities"

### Sheet: Table S5
Patient	Age (years)	Sex	Tumour type	Tumour site
WK1	77	Male	Primary GBM	Right parietal occipital
PB1	57	Male	Primary GBM	Left frontal
QBC382	63	Female	Primary GBM	Right occipital
QBC392	30	Male	Primary GBM	Overlying brain
QBC385	62	Male	Primary GBM	Right frontal
QBC395	64	Female	Primary GBM	Right temporal
QBC391	65	Female	Primary GBM	Right frontal
QBC476	72	Female	Primary GBM	Left temporal
